# Cholangiocytic differentiation drives cell proliferation in hepatoblastoma through Wnt-dependent FGF19 signaling

**DOI:** 10.1101/2023.06.08.544267

**Authors:** Peng V. Wu, Matt Fish, Florette K. Hazard, Chunfang Zhu, Sujay Vennam, Hannah Walton, Maurizio Morri, Norma Neff, Robert B. West, Roel Nusse

## Abstract

Cancers evolve not only through the acquisition and clonal transmission of somatic mutations but also by non-genetic mechanisms that modify cell phenotype. Here, we describe how transcriptional heterogeneity arises within human hepatoblastoma, one of the cancers with the lowest mutational burden, characterized by activating mutations in the Wnt pathway. Histology-guided RNA sequencing and evaluation of spatial gene expression in primary hepatoblastomas identified foci of tumor cells within the highly proliferative embryonal histology that express the growth factor FGF19, colocalizing with markedly increased expression of Wnt target genes and cholangiocyte markers. In patient-derived tumoroids, FGF19 provided a required growth signal for FGF19-negative cells, and its expression depended on both Wnt/μ-catenin and the biliary transcription factor SOX4. Our results reveal that a biliary lineage program induces FGF19 as a paracrine signal for tumor growth, thereby modulating the transcriptional outcome of constitutive Wnt activation and tumor cell proliferation.
