## Supplemental Table S6 for "Cholangiocytic differentiation drives cell proliferation in hepatoblastoma through Wnt-dependent FGF19 signaling"

### Sheet: Description
Table S6 (related to Figure 3): Gene Lists Used to Overlay Gene Signature Scores onto Tumoroid scRNAseq Data
FetvNorm_Top50: Top 50 upregulated genes by DESeq2 comparing Fetal Hepatoblastoma vs. Normal Liver
EmbvNorm_Top50: Top 50 upregulated genes by DESeq2 comparing Embryonal Hepatoblastoma vs. Normal Liver
MesvNorm_Top50: Top 50 upregulated genes by DESeq2 comparing Mesenchymal Hepatoblastoma vs. Normal Liver
EmbvFet_Top50: Top 50 upregulated genes by DESeq2 comparing Embryonal vs. Fetal Hepatoblastoma
FetvEmb_Top50: Top 50 upregulated genes by DESeq2 comparing Fetal vs. Embryonal Hepatoblastoma
MesvEmb_Top50: Top 50 upregulated genes by DESeq2 comparing Mesenchymal vs. Embryonal Hepatoblastoma
Hepatoblastoma_Cairo: Genes upregulated in hepatoblastoma vs. normal liver from Cairo et al. 2008 (CAIRO_HEPATOBLASTOMA_UP in MSigDB)
C2_Cairo: Genes upregulated in cluster rC2 vs rC1 from Cairo et al. 2008 (CAIRO_HEPATOBLASTOMA_CLASSES_UP in MSigDB)
Hepatoblast_Cao: Genes upregulated in fetal liver hepatoblasts from Cao et al. 2020 (DESCARTES_FETAL_LIVER_HEPATOBLASTS in MSigDB)

### Sheet: FetvNorm_Top50
PEG10
GPC3
BCAM
NKD1
PEG3
FRRS1L
DUSP9
MEG3
ACSL4
ROBO1
DLK1
IGF2BP1
ARID3A
MAGED1
TRIM71
ITGA6
AFP
IGDCC3
SQLE
GNG4
TMEM246
EPCAM
PTP4A3
PLPPR1
SNHG23
RP11-51O6.1
GNAS
COL2A1
SNAP25-AS1
DKK1
PLVAP
CACNB4
APCDD1
MAP4K4
KCNU1
FAM3B
UGGT1
TRIM24
SLC22A11
NPNT
ONECUT2
MBNL3
EBF1
SP5
HMGA2
IKBKAP
PABPC1
LEF1
COL15A1
MDK

### Sheet: EmbvNorm_Top50
NKD1
GNAS
BCAM
PEG10
ROBO1
RP11-51O6.1
DKK1
PEG3
RPS7P1
MAP4K4
HMGA2
APCDD1
MEX3A
IGDCC3
FKBP10
ARID3A
TRIM71
NAP1L1
IGF2BP1
UGGT1
MDK
FRRS1L
HELLS
GPC3
RP11-864N7.2
AXIN2
TCF3
MSX1
PLPPR1
RPS3
LAPTM4B
DPEP1
EPCAM
TRIM24
DUSP9
MAGED1
NT5DC2
LEF1
RPL13P2
RP11-771F20.1
RP5-1056L3.3
LRRC75A-AS1
DLK1
HDAC2
MDFI
PGC
LIN28B
AFP
MYCN
COL2A1

### Sheet: MesvNorm_Top50
GNAS
SPARC
MMP14
COL11A2
ROBO1
FKBP10
MAP1B
MSX1
CKAP4
APCDD1
UCHL1
S100A4
MEF2C
UNC5B
ZFHX3
SERPINH1
MDFI
SP6
COLEC12
COL15A1
COL1A2
PLS3
S100A1
PLXNA1
COL9A3
MAGED2
MMP11
PLD3
OXCT1
COL1A1
NOTCH3
ANXA5
ANGPTL2
PPT1
ATP8B2
KIDINS220
CPE
GSN
UACA
NES
COL5A2
ITM2B
EBF1
VIM
TIMP2
DKK1
CUX1
S100A6
MAGED1
LEF1

### Sheet: EmbvFet_Top50
AMBN
MDFI
MEX3A
VCAN
MMP16
DACH1
SOX4
TYRO3
FBLN2
LNPEP
IBSP
NAP1L1
RCN2
TPBG
GNAS
CXCL14
NPTX1
LAPTM4B
CRABP2
FKBP10
TEAD2
PTCH1
POSTN
MARCKSL1
SOHLH2
MSX1
FREM2
HNRNPA2B1
ILF3
TUBBP1
RP11-278C7.1
CKAP4
CPXM1
MYCN
PHF6
XRCC5
HNRNPU
SLC34A2
DBN1
GPR161
BIRC5
TP53BP1
WLS
FAM84A
AXIN2
ELMO1
RASL11B
VANGL2
HDAC2
HMGA2

### Sheet: FetvEmb_Top50
AZGP1
G6PC
C1S
CYP4F3
BAAT
HP
ADH1B
ABCA6
PCK1
SLC51A
HSD17B6
C1R
ITIH3
CYP3A4
CYP8B1
F9
SERPING1
CPT1A
HRG
CYP27A1
C6
CYP2C9
HPR
AOX1
C8G
ADH1C
CYP4A22
LEAP2
SULT2A1
UGT2B10
CYP2E1
CES2
ORM2
HMGCS2
APOA5
TAT
APCS
APOC3
CCL16
IGFBP1
CYB5A
ANGPTL3
APOC1
FMO3
SLC22A7
ACSM2A
AKR1C2
PIPOX
PCK2
A2M

### Sheet: MesvEmb_Top50
SPARC
MEF2C
BGN
COL3A1
TIMP2
COL5A1
PDGFRA
COL1A1
DCN
DNM3OS
CD9
COL1A2
ANXA1
MGP
IGFBP7
IFI6
PLXDC2
ELN
ITM2B
CALM1
PLS3
NFIC
CYBRD1
TIMP3
ANO1
FXYD6
AHNAK
CD81
ENG
COL6A1
EGR1
ZCCHC24
JUNB
VIM
COL12A1
ANXA5
PPP1R12B
IDS
LPAR1
AEBP1
TAGLN
EMILIN1
KALRN
C1R
MMP14
ECM1
LMNA
FSTL1
COL8A1
S100A6

### Sheet: Hepatoblastoma_Cairo
ACACA
ACLY
ACSS3
AKR1C3
ALCAM
ANGEL2
ANKRD27
ARL4A
ASAP2
ASPSCR1
AVL9
BAMBI
BCAM
BEX1
BRD3
C11orf95
CAMSAP2
CAP2
CBX1
CBX5
CBX6
CCT3
CD24P2
CD24P4
CD46
CDC23
CDK4
CEP68
CETN2
CKAP4
CKB
CLIC1
CLMN
COL15A1
COQ8A
CPD
CREB3L2
CRIM1
CS
CYP51A1
DCP2
DDHD2
DENR
DKK1
DLG5
DLK1
DRAM1
DZIP3
EHMT2
ELP1
EMCN
EPCAM
ERG28
ETV1
FASN
FDFT1
FDPS
FKBP1B
FNBP1L
FRRS1L
FXR1
GABBR1
GJA1
GLUL
GMNN
GNPAT
GORASP2
GPC3
GREB1
GSTA4
HDAC2
HEATR1
HIP1
HMGA2
HMGCR
HMGCS1
HMGN4
HSP90AB1
HSPA2
HSPB1
IGF2BP2
ILF2
IMPDH2
ITGA6
ITGAE
JARID2
KDM3B
KDM5B
KHDC4
LAMC1
LEF1
LGR5
LRRC1
LYZ
MAGED1
MAGED2
MAP3K4
MAP4K4
MARCHF8
MARCKS
MAVS
MCAM
MCM3
MEG3
MFF
MINPP1
MLEC
MMP11
MPZL1
MRPS27
MTR
NAP1L1
NCOA3
NDN
NSDHL
NUDT3
NUP133
NUP37
OBSL1
PALLD
PAPSS1
PDCD2
PDGFA
PDXK
PDZK1
PEG10
PEG3
PFKM
PIEZO2
PLAG1
PLPPR1
PLVAP
PLXNC1
PMS1
PODXL
POLR1D
POMK
PPP1CC
PPP1R2
PRKCA
PRKD1
PRR15L
PRUNE1
PSMD10
PSMD4
R3HDM1
RAB4A
RACGAP1
RANGRF
RAP2A
RBM12
RBM34
RC3H2
RCOR3
RELN
RHOBTB1
RNF38
RNF43
ROBO1
ROCK2
RPA1
RPS6KC1
RRP1B
SAC3D1
SCD
SEPHS1
SEPTIN2
SEPTIN8
SERPINE2
SLC1A4
SLC25A36
SLC26A2
SLF2
SMARCA4
SMARCC1
SMYD2
SMYD3
SNORD52
SOCS5
SOX4
SP3
SQLE
SREBF2
SUCO
TACC1
TARBP1
TAX1BP3
TBC1D9
TBCE
TBX3
TDGF1
TIA1
TMEM243
TNKS
TOMM20
TOR3A
TP53
TRIB2
TSN
TSPYL4
TUFT1
TULP4
UBAP2
UBAP2L
UGGT1
UNC119B
UTRN
UXS1
VPS45
VWF
WFS1
ZBTB38
ZNF189

### Sheet: C2_Cairo
AAMP
AARS1
AARSD1
AATF
ABCF2
ACKR3
ACLY
ACP1
ACSL3
ACTR3B
ADSL
AFP
AGBL5
AGFG1
AGPAT5
AGPS
AHCY
AK4
ALDH18A1
AMD1
ANGEL1
AP1G2
AP2B1
APEX1
APRT
ARFGEF1
ARID3A
ARMC9
ASPM
ATIC
ATP2B1
ATP5MC2
ATP6AP1
ATP6V1H
AURKA
AURKB
B9D1
BCCIP
BFAR
BIRC5
BLMH
BOP1
BORA
BRCA2
BSG
BUB1
BUB1B
BUB3
BYSL
BZW2
C1orf109
C1QBP
C20orf27
C8orf33
CAD
CALU
CANX
CAPRIN1
CBX3
CCDC47
CCDC88A
CCNA2
CCNB1
CCNB1IP1
CCNB2
CCNE1
CCNF
CCT2
CCT3
CCT4
CCT5
CCT6A
CCT7
CD164
CDC20
CDC25A
CDC25C
CDC27
CDC6
CDCA4
CDCA8
CDK1
CDK4
CDKAL1
CDKN3
CDT1
CENPA
CENPF
CENPI
CENPN
CENPQ
CEP57
CERS6
CHAF1A
CHCHD2
CHD7
CHEK1
CHEK2
CIAO1
CIAPIN1
CIZ1
CKAP5
CKLF
CKS2
CLIC1
CLNS1A
CNOT6
COG5
COIL
COMMD8
COPS5
CPNE1
CPSF1
CPSF6
CREB3L2
CRELD1
CSE1L
CSNK2A1
CSNK2B
CTSV
CYC1
DARS1
DAZAP1
DBF4
DCP2
DDC
DDOST
DDX1
DDX10
DDX18
DDX27
DDX39A
DDX41
DDX42
DDX56
DGKD
DGUOK
DKC1
DLGAP5
DLST
DMAC2
DNAAF5
DNAJC10
DNAJC4
DNAJC7
DNAJC9
DNMT1
DNMT3A
DOP1B
DPH5
DTL
DTYMK
DUSP9
E2F5
ECPAS
ECT2
EEF1B2
EEF1D
EEF1E1
EIF2B4
EIF2S2
EIF3B
EIF3E
EIF3F
EIF3H
EIF3L
EIF3M
EIF4A1
EIF4A3
EIF4B
EIF4E2
EIF5B
EMG1
ENO1
ENOPH1
ENY2
EPCAM
EPRS1
ERGIC3
ESF1
EXOSC2
EXOSC4
EZH2
FAM136A
FAM216A
FANCA
FANCI
FARSA
FASTKD1
FBL
FBXO5
FKBP10
FKBP1B
FNTA
FOCAD
FXN
FXR1
GART
GCFC2
GCN1
GCSH
GGCT
GINS1
GINS2
GINS4
GLDC
GMPR2
GNL3
GPN1
GPS1
GPX7
GRK6
GTF2F1
GTF3C2
GTF3C3
GTPBP4
GTSE1
HDAC2
HDLBP
HEATR1
HIC2
HJURP
HMGA1
HMGA2
HMGB2
HMGB3
HMMR
HNRNPA3
HNRNPA3P1
HNRNPC
HNRNPR
HOMER1
HS2ST1
HSF1
HSP90AB1
HSPA13
HSPD1
HTRA2
HUWE1
IARS1
IGSF1
IL1RAPL1
ILF2
ILF3
IMP4
IMPDH2
IPO4
IPO5
IPO7
JPT1
JPT2
KARS1
KDELR1
KDM1A
KIAA0930
KIF11
KIF14
KIF15
KIF18A
KIF18B
KIF20A
KIF22
KIF23
KIF2C
KIF4A
KLHL7
KMT5AP1
KNTC1
KPNA2
KPNB1
KRT19
LANCL2
LAPTM4B
LDAH
LIG1
LIG3
LRPPRC
LRRC1
LRRC59
LSM2
LSM4
LSP1P5
LTA4H
LYRM4
MAD1L1
MAD2L1
MAN1B1
MAPKAPK5
MAPRE1
MAVS
MAZ
MCM10
MCM2
MCM3
MCM4
MCM6
MCM7
MDN1
MEAK7
MEP1A
METTL8
MIF
MIS18A
MKI67
MLST8
MMS19
MNAT1
MPZL1
MRE11
MRPL12
MRPL15
MRPS18B
MRPS27
MRPS33
MRPS7
MRS2
MRTO4
MSH2
MSH6
MTA1
MTDH
MYBBP1A
MYCBP
MYCN
MYL6B
NAE1
NAT10
NCAPD2
NCAPG
NCAPG2
NCBP2
NCL
NCLN
NDC1
NDC80
NEK2
NELFE
NHP2
NIP7
NLE1
NME1
NME2
NOL11
NOL7
NOLC1
NONO
NOP16
NOP56
NPM1
NPM3
NR2F6
NSD2
NT5DC2
NTAQ1
NUFIP1
NUP153
NUP205
NUP210
NUP85
NUP93
NUSAP1
ODC1
ODF2
OIP5
OLA1
ORC4
OSBPL2
OXA1L
P3H4
P4HB
PABPC4
PARP1
PAXIP1
PBK
PCM1
PDCD11
PDCD4
PDGFRL
PDIA4
PDIA6
PDSS1
PFAS
PHB
PHB2
PI4KA
PIK3C2G
PLCXD1
PLIN3
PLK1
PLTP
PMS1
PNKP
PNO1
POLD1
POLR1C
POLR2D
POLR3D
POLR3E
POMK
POP7
PPA1
PPAT
PPP1CC
PQBP1
PRC1
PRDX4
PRDX6
PRKDC
PRMT1
PRMT3
PRMT5
PRPF6
PSMB5
PSMF1
PSMG1
PSPH
PTDSS1
PTK2
PTP4A3
PTPRA
PUDP
PUF60
PUS1
PUS7
PYGL
QARS1
R3HDM1
RAB4A
RABGGTB
RACK1
RAD51AP1
RAN
RANBP1
RB1CC1
RBM12
RBM4
RBX1
RCC1
RFC1
RFC2
RFC4
RFWD3
RFXANK
RIOK3
RNASEH2A
RNF126
RPL10A
RPL11
RPL14
RPL15
RPL18
RPL18A
RPL19
RPL22
RPL23
RPL24
RPL28
RPL36
RPL37A
RPL4
RPL5
RPL6
RPL8
RPLP0
RPN2
RPP40
RPS14
RPS16
RPS21
RPS3
RPS6
RPS6KB1
RPS8
RPS9
RRM1
RRM2
RRS1
RSL1D1
RTRAF
RUVBL1
RUVBL2
RXYLT1
SAE1
SAP130
SCRIB
SEC23IP
SEC61G
SEPTIN9
SERBP1
SF3A1
SF3B3
SFI1
SFPQ
SINHCAF
SKP2
SLC25A3
SLC35F5
SLC39A4
SLCO4A1
SLCO4C1
SMARCA1
SMARCA4
SMARCB1
SMARCC1
SMC2
SMC4
SNHG14
SNORD52
SNRNP200
SNRPB
SNRPD1
SNTB1
SNU13
SNX5
SOAT2
SPAG5
SPDL1
SPTLC2
SQLE
SRP72
SRPK1
SRSF1
SRSF2
SRSF9
SSB
SSR3
SSRP1
ST13
STK25
STOML2
SULT1C2
SUPT16H
SUPT3H
SUPT4H1
TAF12
TAF1D
TAF9
TASP1
TBC1D31
TBL2
TBRG4
TCAF1
TCEA1
TCERG1
TDP1
TEX2
TFRC
TGS1
THAP4
THG1L
THOC5
TIMELESS
TIMM9
TMA16
TMEM97
TMPO
TOMM20
TOMM34
TOMM70
TOP2A
TPD52L2
TPGS2
TPI1
TPX2
TRAP1
TRIM28
TRIP13
TRRAP
TSR1
TTK
TUBG1
TWNK
TXNL4A
U2SURP
UBAP2
UBE2C
UBE2S
UBE2V1
UBXN8
UGGT2
UNC93A
UPK3A
UQCRB
UQCRH
USP10
USP24
UTP14A
UTP18
UTP20
UTP6
VARS1
VDAC2
VRK1
VTI1B
WARS2
WDR12
WDR3
WDR46
WDR77
XPO7
XRCC5
XRCC6
YBX1
YBX3
YEATS2
YWHAZ
ZC3H15
ZFR
ZNF207
ZNF696
ZNHIT3
ZWILCH

### Sheet: Hepatoblast_Cao
A1BG
A1CF
AADAC
AADACP1
ABCC2
ABCC6
ABCC6P1
ABCG5
ABCG8
ACADSB
ACE2
ACMSD
ACOT12
ACOX2
ACSL4
ACSM2A
ACSM2B
ADH1A
ADH4
ADH6
ADM2
ADORA2A-AS1
AFM
AFP
AGMAT
AGMO
AGT
AGXT
AGXT2
AHSG
AK4
AKR1C2
AKR1C3
AKR1D1
ALB
ALDH1A1
ALDH1L1
ALDH1L1-AS1
ALDH1L1-AS2
ALDH4A1
ALDH6A1
ALDH8A1
ALDOB
ALDOC
AMBP
AMDHD1
AMN
ANG
ANGPTL3
ANKS4B
ANPEP
ANXA13
AOC4P
APOA1
APOA2
APOA4
APOA5
APOB
APOC1
APOC2
APOC3
APOC4
APOE
APOF
APOH
APOM
ARG1
ARSL
ART5
ASAH2B
ASGR1
ASGR2
ASPDH
ASS1
ATF5
AZGP1
B3GAT1-DT
BAAT
BBOX1
BCAR3-AS1
BDH1
BHMT
BHMT2
C1orf115
C1orf210
C2orf72
C4BPA
C4BPB
C5
C6
C8A
C8B
CA5A
CACNA1D
CAMK2N1
CAMSAP3
CAPN12
CASC17
CASC19
CCDC198
CCT8P1
CDHR3
CDHR5
CDO1
CFB
CFHR1
CFHR3
CFHR4
CHAD
CHDH
CLDN14
CNGA1
COL2A1
CP
CPB2
CPN1
CPN2
CPS1
CREB3L3
CRYZ
CTNND2
CTXND1
CYP19A1
CYP2J2
CYP3A43
CYP3A5
CYP3A7
CYP4A11
CYP4F2
CYP4F3
DBI
DCDC2
DDC
DGAT2
DHCR7
DIO1
DPYS
DQX1
DUSP9
EFHD1
EHHADH
EIF2S2P2
ELOVL2
ENPP1
ENPP7
ENSG00000204929
ENSG00000224292
ENSG00000226733
ENSG00000228697
ENSG00000230894
ENSG00000233569
ENSG00000237494
ENSG00000243818
EPB41L4B
EPO
ERBB3
ERRFI1
ERVK9-11
ETV4
F10
F11
F12
F13B
F2
F7
F9
FABP1
FADS6
FAM151A
FAM153B
FAM3D-AS1
FAM9A
FBP1
FETUB
FFAR4
FGA
FGB
FGFR3
FGFR4
FGG
FGL1
FMO3
FMO5
FN1
FOLH1B
FOXA1
FOXA2
FOXN4
FOXP2
FST
FTCD
FXYD2
FYTTD1P1
G6PC1
GAS2
GBA3
GC
GCGR
GGCX
GJB1
GJB2
GLDC
GLS2
GLT1D1
GLTPD2
GLUD1
GLYAT
GLYATL1
GPAM
GPC3
GPC5
GPC5-IT1
GPT
GREB1
GSTA2
GTF2IP7
GYS2
H19
HABP2
HAL
HAMP
HAO1
HGD
HGFAC
HJV
HKDC1
HMGCS1
HMGCS2
HNF1A
HNF1A-AS1
HNF4A
HNF4G
HOGA1
HPN
HPN-AS1
HPR
HPX
HRG
HSD17B2
IGFBP1
IGSF1
IGSF23
IL17RB
ITIH1
ITIH2
ITIH3
IYD
KCNU1
KIF12
KIF6
KLB
KLF15
KLKB1
KNG1
KRT222
KRT6C
LAD1
LBP
LDHD
LINC00261
LINC00470
LINC00482
LINC00574
LINC00616
LINC00870
LINC00907
LINC00939
LINC01146
LINC01370
LINC01428
LINC01717
LINC01816
LINC01843
LINC01900
LINC01942
LINC02015
LINC02027
LINC02331
LINC02365
LINC02499
LINC02532
LINC02607
LINC02609
LINC02672
LINC02754
LIPC
LIPG
LPA
LRRC31
LRRC9
MAB21L4
MAOA
MAOB
MARVELD3
MAT1A
MBL2
MEP1A
MFFP1
MGC32805
MGST1
MIR122HG
MLIP
MLXIPL
MOGAT1
MOGAT2
MOGAT3
MPC1-DT
MROH9
MRPL23-AS1
MSI1
MSMO1
MST1L
MST1P2
MT1E
MT1F
MT1G
MT1H
MT1M
MT1X
MT2A
MTTP
MTUS1-DT
MUSTN1
MYH14
MYORG
NGEF
NPC1L1
NPSR1-AS1
NR0B2
NR1I3
NUGGC
OGFR-AS1
ONECUT1
ONECUT2
P2RX3
PAH
PALM3
PALMD
PBLD
PCK1
PCSK9
PDCD1
PDZK1
PEBP1
PECR
PEG10
PERP
PHYH
PHYHIPL
PIK3C2G
PKHD1
PLA1A
PLA2G12B
PLCXD2
PLEKHG6
PLG
PLGLA
PLPPR1
PNPLA3
POU6F2-AS1
PPARGC1A
PPP1R1C
PPP2R2B
PRAP1
PROC
PRODH2
PROX1
PROX1-AS1
PROZ
PRSS46P
PSAT1
PTP4A1
QRSL1P1
RAB26
RBP4
REEP6
RGN
RHBG
RIDA
RN7SL359P
RN7SL583P
RN7SL674P
RNA5SP163
RNASE4
RNF128
RNU1-30P
RNU4ATAC3P
RNU6-117P
RPL23AP6
RPS26P57
RPS3AP54
SAA4
SALL1
SC5D
SCD
SDC1
SEMA4G
SERPINA1
SERPINA10
SERPINA11
SERPINA3
SERPINA4
SERPINA5
SERPINA6
SERPINA7
SERPINC1
SERPIND1
SERPINF1
SERPINF2
SGIP1
SGK2
SHANK2
SHH
SLC13A5
SLC15A1
SLC16A11
SLC16A12
SLC17A1
SLC17A2
SLC17A3
SLC17A4
SLC19A3
SLC22A10
SLC22A24
SLC22A25
SLC22A3
SLC22A7
SLC22A9
SLC25A18
SLC25A47
SLC26A1
SLC29A4
SLC2A2
SLC2A9
SLC34A1
SLC38A11
SLC38A3
SLC38A4
SLC39A14
SLC39A5
SLC47A1
SLC47A1P2
SLC5A11
SLC6A1
SLC6A11
SLC6A12
SLC7A2
SLCO1A2
SLCO1B1
SLCO1B3
SMLR1
SMOC1
SNAP25-AS1
SNORC
SOAT2
SOWAHA
SPP2
SPTLC3
STEAP2
STEAP2-AS1
SUGCT
SULT1C2
SULT1E1
SYNE4
TAFA4
TAT
TAT-AS1
TCEA3
TDO2
TENM1
TF
THRB
THRB-IT1
TJP3
TM4SF4
TM7SF2
TMEM139
TMEM199
TMEM54
TMEM82
TMPRSS6
TOX3
TRIM55
TRPC5
TTC36
TTC6
TTPA
TTR
UGT2A3
UGT2B10
UGT2B15
UGT2B27P
UGT2B4
UGT2B7
UROC1
VIL1
VSNL1
VTN
WDR72
XDH
XPNPEP2
ZFHX4-AS1
